# Identification and validation of a ferroptosis-related genes based prognostic signature for prostate cancer

**DOI:** 10.1101/2020.10.17.343897

**Authors:** Huan Liu, Lei Gao, Jie Li, Tingshuai Zhai, Tiancheng Xie, Yunfei Xu

## Abstract

Ferroptosis, an iron-dependent form of selective cell death, involves in the development of many cancers. However, systematic analysis of ferroptosis related genes (FRGs) in prostate cancer (PCa) remains to be clarified. In our research, we collected the mRNA expression profiles and clinical information of PCa patients from TCGA and MSKCC databases. The univariate, LASSO and multivariate Cox regression method were performed to construct prognostic signature in TCGA cohort. Seven FRGs, AKR1C3, ALOXE3, ATP5MC3, CARS1, MT1G, PTGS2, TFRC, were included to establish the risk model, which was validated in MSKCC dataset. Subsequently, we found that high risk group was strongly correlated with copy number alteration load, tumor burden mutation, immune cell infiltration, mRNAsi, immuetherapy and bicalutamide response. Finally, it was identified that overexpression of TFRC could induce proliferation and invasion in PCa cell lines *in vitro.* These results demonstrated that this risk model based on recurrence free survival (RFS) could accurately predict prognosis in PCa patients, suggesting that FRGs are promising prognostic biomarkers and drug target genes for PCa patients.
